# Quantitative Time-Course Analysis of Osmotic and Salt Stress in *Arabidopsis thaliana* using Short Gradient Multi-CV FAIMSpro BoxCar DIA

**DOI:** 10.1101/2023.02.22.529555

**Authors:** M.C. Rodriguez Gallo, Q. Li, M. Talasila, RG Uhrig

## Abstract

A major limitation when undertaking quantitative proteomic time-course experimentation is the tradeoff between depth-of-analysis and speed-of-analysis. In high complexity and high dynamic range sample types, such as plant extracts, balance between resolution and time is especially apparent. To address this, we evaluate multiple composition voltage (CV) High <u>F</u>ield <u>A</u>symetric Waveform <u>I</u>on <u>M</u>obility <u>S</u>pectrometry (FAIMSpro) settings using the latest label-free single-shot Orbitrap-based DIA acquisition workflows for their ability to deeply-quantify the *Arabidopsis thaliana* seedling proteome. Using a BoxCarDIA acquisition workflow with a −30 −50 −70 CV FAIMSpro setting we are able to consistently quantify >5000 *Arabidopsis* seedling proteins over a 21-minute gradient, facilitating the analysis of ~42 samples per day. Utilizing this acquisition approach, we then quantified proteome-level changes occurring in *Arabidopsis* seedling shoots and roots over 24 h of salt and osmotic stress, to identify early and late stress response proteins and reveal stress response overlaps. Here, we successfully quantify >6400 shoot and >8500 root protein groups, respectively, quantifying nearly ~9700 unique protein groups in total across the study. Collectively, we pioneer a short gradient, multi-CV FAIMSpro BoxCarDIA acquisition workflow that represents an exciting new analysis approach for undertaking quantitative proteomic time-course experimentation in plants.
