## Supplemental Data 1 for "Quantitative Time-Course Analysis of Osmotic and Salt Stress in *Arabidopsis thaliana* using Short Gradient Multi-CV FAIMSpro BoxCar DIA"

### Sheet: Readme
Identified	All identified protein groups in experiment
Avg	Average protein groups measured across replicates
Full	Protein groups measured across all replicates
PG	Protein Group
CoV	Coefficient of Variance
Miss	Missing Values

### Sheet: Sheet1
Acquisition Type	FAIMS Setting	Overall Acquisition	IdentifiedPG	AvgPG	FullPG	IdentifiedPG CoV<20% (#)	IdentifiedPG CoV<10% (#)	IdentifiedPG CoV<20% (%)	IdentifiedPG CoV <10% (%)	PG_Miss0 (#)	PG_Miss1 (#)	PG_Miss2 (#)	PG_Miss3 (#)	PG_Miss4 (#)	PG_Miss0 (%)	PG_Miss1 (%)	PG_Miss2 (%)	PG_Miss3 (%)	PG_Miss4 (%)
BoxCarDIA	-30 -50 -70	BoxCarDIA CV -30 -50 -70	5162	5077	4873	3538	2150	68.5393	41.6505	4881	163	90	27	3	94.5564	3.15769	1.74351	0.523053	0.058117
BoxCarDIA	-35 -55 -75	BoxCarDIA CV -35 -55 -75	5170	4971	4557	2164	824	41.8569	15.9381	4589	300	164	98	20	88.7621	5.80271	3.17215	1.89555	0.386847
BoxCarDIA	-40 -60 -80	BoxCarDIA CV -40 -60 -80	5196	4993	4538	1986	719	38.2217	13.8376	4586	333	170	86	21	88.2602	6.40878	3.27175	1.65512	0.404157
BoxCarDIA	-40 -55 -70	BoxCarDIA CV -40 -55 -70	5400	5192	4738	2474	1031	45.8148	19.0926	4765	365	161	83	26	88.2407	6.75926	2.98148	1.53704	0.481481
dDIA	-30 -50 -70	dDIA CV -30 -50 -70	5540	5366	4980	3004	1376	54.2238	24.8375	5013	293	150	59	26	90.4874	5.28881	2.70758	1.06498	0.469314
dDIA	-35 -55 -75	dDIA CV -35 -55 -75	5280	5076	4622	2483	985	47.0265	18.6553	4652	353	181	72	22	88.1061	6.68561	3.42803	1.36364	0.416667
dDIA	-40 -60 -80	dDIA CV -40 -60 -80	5411	5178	4678	2168	777	40.0665	14.3596	4737	339	209	98	28	87.5439	6.26502	3.8625	1.81113	0.517464
dDIA	-40 -55 -70	dDIA CV -40 -55 -70	5445	5217	4743	2520	1072	46.281	19.6878	4785	346	187	90	37	87.8788	6.35445	3.43434	1.65289	0.679522
BoxCarDIA	No FAIMS	BoxCarDIA CV -30 -50 -70	2960	2934	2864	2129	1409	71.9257	47.6014	2865	68	17	19	0	96.4971	2.29033	0.572583	0.639946	0
dDIA	No FAIMS	dDIA CV -30 -50 -70	2579	2556	2498	1914	1299	74.2148	50.3684	2500	51	21	5	2	96.9368	1.97751	0.814269	0.193874	0.0775494
